# Comparative Analysis of *Drosophila* Bam and Bgcn Sequences and Predicted Protein Structural Evolution

**DOI:** 10.1101/2024.12.17.628990

**Authors:** Luke R Arnce, Jaclyn E Bubnell, Charles F Aquadro

## Abstract

The protein encoded by the *Drosophila melanogaster* gene *bag of marbles* (*bam*) plays an essential role in early gametogenesis by complexing with the gene product of *benign gonial cell neoplasm* (*bgcn*) to promote germline stem cell daughter differentiation in males and females. Here, we compared the AlphaFold2 and AlphaFold Multimer predicted structures of Bam protein and the Bam:Bgcn protein complex between *D. melanogaster, D. simulans, and D. yakuba*, where *bam* is necessary in gametogenesis to that in *D. teissieri*, where it is not. Despite significant sequence divergence, we find very little evidence of significant structural differences in high confidence regions of the structures across the four species. This suggests that Bam structure is unlikely to be a direct cause of its functional differences between species and that Bam may simply not be integrated in an essential manner for GSC differentiation in *D. teissieri*. Patterns of positive selection and significant amino acid diversification across species is consistent with the Selection, Pleiotropy, and Compensation (SPC) model, where detected selection at *bam* is consistent with adaptive change in one major trait followed by positively selected compensatory changes for pleiotropic effects (in this case perhaps preserving structure). In the case of *bam*, we suggest that the major trait could be genetic interaction with the endosymbiotic bacteria *Wolbachia pipientis*. Following up on detected signals of positive selection and comparative structural analysis could provide insight into the distribution of a primary adaptive change versus compensatory changes following a primary change.
