## Supplemental_2 for "Comparative Analysis of *Drosophila* Bam and Bgcn Sequences and Predicted Protein Structural Evolution"

### Sheet: Sheet1
	S2.	Bam per-residue amino acid changes across D. melanogaster, D. simulans, D. teissieri, D. yakuba using ancestral sequence nodes A, B, and C.
		A.	Bam per-residue amino acid changes across D. melanogaster, D. simulans, D. teissieri, D. yakuba using ancestral sequence nodes A, B, and C.
		Relevant binding and functional regions are highlighted across bam sequence at appropriate residue positions. Bam amino acid sequence and conservation are included for the four Drosophila species and the ancestral sequence nodes. Amino acid differences from the ancestral sequence for each of the four Drosophila species were highlighted and scored based on changes in size and polarity using the Mi…
bam	Node A																Node B													Node C
		Biochemically validated Bam functional and binding regions			Miyata scores assessing similarity of size and polarity for amino acid replacements				Per-residue ancestral amino acid sequence and miyata scores for specific amino acid changes									Biochemically validated Bam functional and binding regions			Miyata scores assessing similarity of size and polarity for amino acid replacements		Per-residue ancestral amino acid sequence and miyata scores for specific amino acid changes								Biochemically validated Bam functional and binding regions			Miyata scores assessing similarity of size and polarity for amino acid replacements		Per-residue ancestral amino acid sequence and miyata scores for specific amino acid changes
		Bam regions			Miyata score				Amino acid changes from ancestral sequence				Miyata score					Bam regions			Miyata score		Amino acid changes from ancestral sequence				Miyata score				Bam regions			Miyata score		Amino acid changes from ancestral sequence			Miyata score
			CAF40 binding (13-36)			0				no amino acid change				0					CAF40 binding (13-36)			0		no amino acid change				0				CAF40 binding (13-36)			0		no amino acid change			0
			Bgcn binding (100-400)			2				amino acid change				2					Bgcn binding (100-400)			2		amino acid change				2				Bgcn binding (100-400)			2		amino acid change			2
			Bgcn+CSN4 binding (150-350)			4								4					Bgcn+CSN4 binding (150-350)			4						4				Bgcn+CSN4 binding (150-350)			4					4
			Bgcn_CSN4+ubiquitin binding (200-250)																Bgcn_CSN4+ubiquitin binding (200-250)													Bgcn_CSN4+ubiquitin binding (200-250)
			PEST domain (402-434)																PEST domain (402-434)													PEST domain (402-434)
			Ubiquitin conjugated binding (300-442)																Ubiquitin conjugated binding (300-442)													Ubiquitin conjugated binding (300-442)
					Per-residue amino acid changes from ancestral sequence				ancestral sequence	Miyata scores for specific amino acid changes											Per-residue amino acid changes from ancestral sequence		ancestral sequence	Miyata scores for specific amino acid changes										Per-residue amino acid changes from ancestral sequence		ancestral sequence	Miyata scores for specific amino acid changes
					mel	sim	tei	yak	Node A												mel	sim	Node B											tei	yak	node C
				1	M	M	M	M	M											1	M	M	M										1	M	M	M
				2	0.63	0.63	F	F	F	L->F=.63	0.63									2	L	L	L										2	F	F	F
				3	N	N	N	N	N											3	N	N	N										3	N	N	N
				4	A	A	A	A	A											4	A	A	A										4	A	A	A
				5	R	R	R	R	R											5	R	R	R	EXPANSION AFTER THIS 6									5	R	R	R
				6	D	D	D	D	D											6	D	D	D										6	D	D	D
				7	0.62	M	M	0.62	M	M->V=.62	0.62									7	0.62	M	M		M->V=.62	0.62							7	0.62	V	V	M->V=.62	0.62
				8	C	G	G	G	G											8	C	G	G										8	G	G	G
				9	P	P	P	P	P											9	P	P	P										9	P	P	P
				10	2.46	2.46	A	A	A	E->A=2.46	2.46									10	E	E	E										10	A	A	A
				11	G	2.37	G	2.37	G	G->D=2.37	2.37									11	G	2.37	G		G->D=2.37	2.37							11	G	2.37	G	G->D=2.37	2.37
				12	N	N	N	N	N											12	N	N	N										12	N	N	N
				13	D	0.9	D	D	D	D->E=0.9	0.9									13	D	0.9	D		D->E=0.9	0.9							13	D	D	D
				14	D	0.65	D	0.9	D	D->E=0.9	0.9	N->D=0.65	0.65							14	D	0.65	D		N->D=0.65	0.65							14	D	0.9	D	D->E=0.9	0.9
				15	Q	Q	Q	Q	Q											15	Q	Q	Q										15	Q	Q	Q
				16	Q	0.84	Q	Q	Q	Q->E=.84	0.84									16	Q	0.84	Q		Q->E=.84	0.84							16	Q	Q	Q
				17	L	L	L	L	L											17	L	L	L										17	L	L	L
				18	D	D	D	D	D											18	D	D	D										18	D	D	D
				19	H	H	0.82	0.82	H	H->R=.82	0.82									19	H	H	H										19	R	R	R
				20	N	N	N	N	N											20	N	N	N										20	N	N	N
				21	F	F	F	F	F											21	F	F	F										21	F	F	F
				22	0.4	0.4	R	R	R	R->K=0.4	0.4									22	K	K	K										22	R	R	R
				23	Q	2.7	Q	Q	Q	L->Q=2.7	2.7									23	Q	2.7	Q		L->Q=2.7	2.7							23	Q	Q	Q
				24	M	M	M	M	M											24	M	M	M										24	M	M	M
				25	E	E	E	E	E											25	E	E	E										25	E	E	E
				26	E	E	1.14	E	E	K->E=1.14	1.14									26	E	E	E										26	1.14	E	E	K->E=1.14	1.14
				27	H	H	1.29	H	H	N->H=1.29	1.29									27	H	H	H										27	1.29	H	H	N->H=1.29	1.29
				28	L	L	L	L	L											28	L	L	L										28	L	L	L
				29	A	A	A	A	A											29	A	A	A										29	A	A	A
				30	0.63	3.45	F	F	F	S->F=3.45	3.45	L->F=.63	0.63							30	3.04	3.45	F		S->F=3.45	3.45	S->L=3.04	3.04					30	F	F	F
				31	M	M	M	M	M											31	M	M	M										31	M	M	M
				32	0.91	0.91	L	L	L	L->V=.91	0.91									32	V	V	V										32	L	L	L
				33	E	2.57	E	E	E	I->E=2.57	2.57									33	E	2.57	E		I->E=2.57	2.57							33	E	E	E
				34	2.22	2.22	C	C	C	G->C=2.22	2.22									34	G	G	G										34	C	C	C
				35	N	N	N	N	N											35	N	N	N										35	N	N	N
				36	E	E	E	E	E											36	E	E	E	EXPANSION AFTER THIS 15									36	E	E	E
				37	N	N	N	N	N											37	N	N	N										37	N	N	N
				38	E	E	E	E	E											38	E	E	E										38	E	E	E
				39	2.37	2.37	A	2.37	A	D->A=2.37	2.37									39	D	D	D										39	2.37	D	A	D->A=2.37	2.37
				40	P	P	P	P	P											40	P	P	P										40	P	P	P
				41	2.29	I	M	1.86	M	R->M=2.29	2.29	I->M=.29	0.29	T->M=1.86	1.86					41	2.29	0.29	M		R->M=2.29	2.29	I->M=.29	0.29					41	M	1.86	M	T->M=1.86	1.86
				42	1.06	Q	Q	Q	Q	K->Q=1.06	1.06									42	1.06	Q	Q		K->Q=1.06	1.06							42	Q	Q	Q
				43	A	A	A	A	A											43	A	A	A										43	A	A	A
				44	T	T	T	T	T											44	T	T	T										44	T	T	T
				45	3.34	3.34	W	W	W	C->W=3.34	3.34									45	C	C	C										45	W	W	W
				46	0.9	1.47	D	D	D	D->E=0.9	0.9	D->Q=1.47	1.47							46	E	0.84	E		Q->E=.84	0.84							46	D	D	D
				47	3.33	1.94	0.89	2.95	S	S->I=2.95	2.95	S->T=.89	0.89	S->Y=3.33	3.33					47	Y	2.27	Y		Y->H=2.27	2.27							47	T	2.14	T	T->I=2.14	2.14
				48	E	E	E	E	E											48	E	E	E										48	E	E	E
				49	D	D	0.9	0.9	D	D->E=0.9	0.9									49	D	D	D										49	E	E	E
				50	0.89	S	S	S	S	S->T=.89	0.89									50	0.89	S	S		S->T=.89	0.89							50	S	S	S
				51	0.65	0.65	D	0.9	D	D->E=0.9	0.9	N->D=0.65	0.65							51	N	N	N										51	D	0.9	D	D->E=0.9	0.9
				52	E	E	E	E	E											52	E	E	E										52	E	E	E
				53	D	D	D	D	D											53	D	D	D	EXPANSION AFTER THIS 3									53	D	D	D
				54	G	G	G	G	G											54	G	G	G										54	G	G	G
				55	A	A	A	A	A											55	A	A	A										55	A	A	A
				56	0.89	0.89	S	S	S	S->T=.89	0.89									56	T	T	T										56	S	S	S
				57	C	C	C	C	C											57	C	C	C										57	C	C	C
				58	0.89	0.89	S	S	S	S->T=.89	0.89									58	T	T	T										58	S	S	S
				59	S	S	S	S	S											59	S	S	S										59	S	S	S
				60	0.85	0.85	S	1.31	S	S->N=1.31	1.31	S->G=.85	0.85							60	G	G	G										60	S	1.31	S	S->N=1.31	1.31
				61	V	V	V	V	V											61	V	V	V										61	V	V	V
				62	L	L	L	L	L											62	L	L	L										62	L	L	L
				63	S	3.45	S	S	S	S->F=3.45	3.45									63	S	3.45	S		S->F=3.45	3.45							63	S	S	S
				64	E	E	E	E	E											64	E	E	E										64	E	E	E
				65	0.29	0.29	M	M	M	M->I= .29	0.29									65	I	I	I										65	M	M	M
				66	Q	Q	Q	Q	Q											66	Q	Q	Q										66	Q	Q	Q
				67	E	E	E	E	E											67	E	E	E										67	E	E	E
				68	N	N	N	N	N											68	N	N	N										68	N	N	N
				69	F	F	F	F	F											69	F	F	F										69	F	F	F
				70	G	G	G	G	G											70	G	G	G										70	G	G	G
				71	R	R	R	R	R											71	R	R	R										71	R	R	R
				72	L	L	L	L	L											72	L	L	L										72	L	L	L
				73	R	R	R	R	R											73	R	R	R										73	R	R	R
				74	L	L	L	L	L											74	L	L	L										74	L	L	L
				75	C	C	C	C	C											75	C	C	C										75	C	C	C
				76	D	D	0.9	2.37	D	D->E=0.9	0.9	D->A=2.37	2.37							76	D	D	D										76	0.9	2.37	D	D->E=0.9	0.9	D->A=2.37	2.37
				77	0.85	0.85	I	I	I	V->I=.85	0.85									77	V	V	V										77	I	I	I
				78	0.89	0.85	S	0.89	S	S->T=.89	0.89	S->G=.85	0.85							78	0.89	0.85	S		S->T=.89	0.89	S->G=.85	0.85					78	S	0.89	S	S->T=.89	0.89
				79	A	A	A	0.06	A	P->A=.06	0.06									79	A	A	A										79	A	0.06	A	P->A=.06	0.06
				80	P	P	P	P	P											80	P	P	P										80	P	P	P
				81	2.62	2.62	R	R	R	L->R=2.62	2.62									81	L	L	L										81	R	R	R
				82	L	L	L	L	L											82	L	L	L										82	L	L	L
				83	E	E	E	E	E											83	E	E	E										83	E	E	E
				84	F	F	F	F	F											84	F	F	F										84	F	F	F
				85	H	H	H	H	H											85	H	H	H										85	H	H	H
				86	G	G	G	G	G											86	G	G	G										86	G	G	G
				87	L	L	L	L	L											87	L	L	L										87	L	L	L
				88	2.37	2.37	A	A	A	D->A=2.37	2.37									88	D	D	D										88	A	A	A
				89	C	C	C	C	C											89	C	C	C	EXPANSION AFTER THIS 1									89	C	C	C
				90	0.41	0.41	M	M	M	L->M=.41	0.41									90	L	L	L										90	M	M	M
				91	Q	Q	Q	Q	Q											91	Q	Q	Q										91	Q	Q	Q
				92	Q	Q	Q	Q	Q											92	Q	Q	Q										92	Q	Q	Q
				93	0.14	L	L	L	L	L->I=.14	0.14									93	0.14	L	L		L->I=.14	0.14							93	L	L	L
				94	Q	Q	Q	Q	Q											94	Q	Q	Q										94	Q	Q	Q
				95	1.06	1.06	1.06	1.06	Q	K->Q=1.06	1.06									95	1.06	1.06	Q	EXPANSION AFTER THIS 9	K->Q=1.06	1.06							95	1.06	1.06	Q	K->Q=1.06	1.06
				96	R	R	R	R	R											96	R	R	R										96	R	R	R
				97	0.85	0.85	0.85	0.85	G	S->G=.85	0.85									97	0.85	0.85	G		S->G=.85	0.85							97	0.85	0.85	G	S->G=.85	0.85
				98	3.58	3.58	3.58	3.58	G	R->G=3.58	3.58									98	3.58	3.58	G		R->G=3.58	3.58							98	3.58	3.58	G	R->G=3.58	3.58
				99	0.32	Q	Q	Q	Q	H->Q=.32	0.32									99	0.32	Q	Q		H->Q=.32	0.32							99	Q	Q	Q
				100	F	0.63	F	F	F	L->F=.63	0.63									100	F	0.63	F		L->F=.63	0.63							100	F	F	F
				101	0.91	0.91	G	G	G	G->A=0.91	0.91									101	A	A	A										101	G	G	G
				102	F	0.61	F	0.63	F	L->F=.63	0.63	I->F=.61	0.61							102	F	0.61	F	EXPANSION AFTER THIS 1	I->F=.61	0.61							102	F	0.63	F	L->F=.63	0.63
				103	2.37	2.78	G	G	G	G->D=2.37	2.37	E->G=2.78	2.78							103	D	0.9	D		E->D=0.9	0.9							103	G	G	G
				104	G	G	0.85	G	G	S->G=.85	0.85									104	G	G	G										104	0.85	G	G	S->G=.85	0.85
				105	0.51	0.51	A	A	A	S->A=.51	0.51									105	S	S	S										105	A	A	A
				106	P	P	P	P	P											106	P	P	P										106	P	P	P
				107	A	A	A	A	A											107	A	A	A										107	A	A	A
				108	K	K	K	K	K											108	K	K	K										108	K	K	K
				109	K	K	K	K	K											109	K	K	K										109	K	K	K
				110	1.65	1.65	1.65	1.65	Q	S->Q=1.65	1.65									110	1.65	1.65	Q		S->Q=1.65	1.65							110	1.65	1.65	Q	S->Q=1.65	1.65
				111	0.4	0.4	0.4	0.4	K	R->K=0.4	0.4									111	0.4	0.4	K		R->K=0.4	0.4							111	0.4	0.4	K	R->K=0.4	0.4
				112	0.89	0.89	0.9	0.9	T	T->A=.9	0.9	S->T=.89	0.89							112	0.89	0.89	T	EXPANSION AFTER THIS 14	S->T=.89	0.89							112	0.9	0.9	T	S->T=.89	0.89
				113	G	G	G	G	G											113	G	G	G										113	G	G	G
				114	0.91	A	A	A	A	G->A=0.91	0.91									114	0.91	A	A	EXPANSION AFTER THIS 3	G->A=0.91	0.91							114	A	A	A
				115	-	A	A	A	A											115	-	A	A										115	A	A	A
				116	-	2.4	P	P	P	P->D=.2.4	2.4									116	-	2.4	P		P->D=.2.4	2.4							116	P	P	P
				117	-	-	A	A	A											117	-	-	D										117	A	A	A
				118	-	F	F	F	F											118	-	F	F										118	F	F	F
				119	V	V	2.76	V	V	G->V=2.76	2.76									119	V	V	V										119	2.76	V	V	G->V=2.76	2.76
				120	L	L	L	0.91	L	L->V=.91	0.91									120	L	L	L										120	L	0.91	L	L->V=.91	0.91
				121	V	V	V	V	V											121	V	V	V										121	V	V	V
				122	T	T	T	0.87	T	T->P=.87	0.87									122	T	T	T										122	T	0.87	T	T->P=.87	0.87
				123	G	G	G	G	G											123	G	G	G										123	G	G	G
				124	P	P	P	P	P											124	P	P	P										124	P	P	P
				125	K	K	K	K	K											125	K	K	K										125	K	K	K
				126	Q	Q	Q	Q	Q											126	Q	Q	Q										126	Q	Q	Q
				127	1.14	1.14	E	E	E	K->E=1.14	1.14									127	K	K	K										127	E	E	E
				128	Q	Q	Q	Q	Q											128	Q	Q	Q										128	Q	Q	Q
				129	L	L	L	L	L											129	L	L	L										129	L	L	L
				130	Q	Q	Q	Q	Q											130	Q	Q	Q										130	Q	Q	Q
				131	K	K	K	K	K											131	K	K	K	EXPANSION AFTER THIS 2									131	K	K	K
				132	E	E	E	E	E											132	E	E	E										132	E	E	E
				133	N	N	N	N	N											133	N	N	N										133	N	N	N
				134	V	V	V	V	V											134	V	V	V										134	V	V	V
				135	W	W	W	W	W											135	W	W	W										135	W	W	W
				136	N	N	N	N	N											136	N	N	N										136	N	N	N
				137	1.13	1.13	Q	Q	Q	Q->R=1.13	1.13									137	R	R	R										137	Q	Q	Q
				138	0.4	1.13	R	2.74	R	Q->R=1.13	1.13	S->R=2.74	2.74	K->R=.4	0.4					138	1.06	Q	Q		K->Q=1.06	1.06							138	R	2.74	R	S->R=2.74	2.74
				139	2.84	C	C	C	C	S->C=2.84	2.84									139	2.84	C	C		S->C=2.84	2.84							139	C	C	C
				140	1.06	1.06	Q	Q	Q	K->Q=1.06	1.06									140	K	K	K										140	Q	Q	Q
				141	2.37	D	0.9	D	D	G->D=2.37	2.37	D->E=0.9	0.9							141	2.37	D	D		G->D=2.37	2.37							141	E	0.9	E	D->E=0.9	0.9
				142	0.85	0.85	G	G	G	S->G=.85	0.85									142	S	S	S										142	G	G	G
				143	A	A	A	A	A											143	A	A	A										143	A	A	A
				144	S	S	S	S	S											144	S	S	S										144	S	S	S
				145	A	0.91	A	A	A	G->A=0.91	0.91									145	A	0.91	A		G->A=0.91	0.91							145	A	A	A
				146	D	-	-	-	D											146	D	-	D										146	-	-	D
				147	N	-	-	-	N											147	N	-	N										147	-	-	N
				148	I	-	-	-	I											148	I	-	I										148	-	-	I
				149	E	-	-	-	E											149	E	-	E	EXPANSION AFTER THIS 2									149	-	-	E
				150	2.7	2.7	V	V	V	K->V=2.7	2.7									150	K	K	K										150	V	V	V
				151	2.7	Q	Q	Q	Q	L->Q=2.7	2.7									151	2.7	Q	Q		L->Q=2.7	2.7							151	Q	Q	Q
				152	P	P	P	P	P											152	P	P	P	EXPANSION AFTER THIS 1									152	P	P	P
				153	I	I	I	0.14	I	L->I=.14	0.14									153	I	I	I										153	I	0.14	I	L->I=.14	0.14
				154	T	T	T	T	T											154	T	T	T										154	T	T	T
				155	I	I	0.29	0.29	I	M->I= .29	0.29									155	I	I	I										155	M	M	M
				156	E	E	E	E	E											156	E	E	E										156	E	E	E
				157	K	K	K	K	K											157	K	K	K										157	K	K	K
				158	L	L	L	L	L											158	L	L	L										158	L	L	L
				159	0.82	R	R	R	R	H->R=.82	0.82									159	0.82	R	R		H->R=.82	0.82							159	R	R	R
				160	0.41	0.41	L	L	L	L->M=.41	0.41									160	M	M	M										160	L	L	L
				161	I	I	I	I	I											161	I	I	I										161	I	I	I
				162	G	G	G	G	G											162	G	G	G										162	G	G	G
				163	L	0.14	L	L	L	L->I=.14	0.14									163	L	0.14	L		L->I=.14	0.14							163	L	L	L
				164	H	H	H	0.82	H	H->R=.82	0.82									164	H	H	H										164	H	0.82	H	H->R=.82	0.82
				165	G	G	G	G	G											165	G	G	G										165	G	G	G
				166	D	D	D	D	D											166	D	D	D										166	D	D	D
				167	C	C	C	C	C											167	C	C	C										167	C	C	C
				168	L	L	L	0.91	L	L->V=.91	0.91									168	L	L	L										168	L	0.91	L	L->V=.91	0.91
				169	E	E	E	E	E											169	E	E	E										169	E	E	E
				170	H	H	H	H	H											170	H	H	H										170	H	H	H
				171	N	N	N	N	N											171	N	N	N										171	N	N	N
				172	A	0.9	A	A	A	T->A=.9	0.9									172	A	0.9	A		T->A=.9	0.9							172	A	A	A
				173	V	1.42	V	V	V	T->V=1.42	1.42									173	V	1.42	V		T->V=1.42	1.42							173	V	V	V
				174	L	L	L	L	L											174	L	L	L										174	L	L	L
				175	R	R	R	R	R											175	R	R	R										175	R	R	R
				176	L	L	L	L	L											176	L	L	L										176	L	L	L
				177	M	M	0.29	M	M	M->I=.29	0.29									177	M	M	M										177	0.29	M	M	M->I=.29	0.29
				178	N	N	N	N	N											178	N	N	N										178	N	N	N
				179	L	L	L	L	L											179	L	L	L										179	L	L	L
				180	F	F	F	F	F											180	F	F	F										180	F	F	F
				181	R	R	R	R	R											181	R	R	R										181	R	R	R
				182	S	S	S	S	S											182	S	S	S										182	S	S	S
				183	L	L	L	L	L											183	L	L	L										183	L	L	L
				184	H	H	H	H	H											184	H	H	H										184	H	H	H
				185	D	D	D	D	D											185	D	D	D										185	D	D	D
				186	H	H	H	H	H											186	H	H	H										186	H	H	H
				187	L	L	L	L	L											187	L	L	L										187	L	L	L
				188	T	T	T	T	T											188	T	T	T										188	T	T	T
				189	A	A	A	A	A											189	A	A	A										189	A	A	A
				190	D	D	D	D	D											190	D	D	D										190	D	D	D
				191	L	L	L	L	L											191	L	L	L										191	L	L	L
				192	G	G	G	G	G											192	G	G	G										192	G	G	G
				193	F	F	F	F	F											193	F	F	F										193	F	F	F
				194	S	S	S	S	S											194	S	S	S										194	S	S	S
				195	R	R	R	R	R											195	R	R	R										195	R	R	R
				196	Q	Q	Q	Q	Q											196	Q	Q	Q										196	Q	Q	Q
				197	N	N	N	N	N											197	N	N	N										197	N	N	N
				198	S	S	S	S	S											198	S	S	S										198	S	S	S
				199	M	M	M	M	M											199	M	M	M										199	M	M	M
				200	P	P	P	P	P											200	P	P	P										200	P	P	P
				201	S	S	S	S	S											201	S	S	S										201	S	S	S
				202	D	D	D	D	D											202	D	D	D										202	D	D	D
				203	Y	Y	Y	Y	Y											203	Y	Y	Y										203	Y	Y	Y
				204	L	L	L	L	L											204	L	L	L										204	L	L	L
				205	F	F	F	F	F											205	F	F	F										205	F	F	F
				206	D	D	D	D	D											206	D	D	D										206	D	D	D
				207	M	0.41	M	M	M	L->M=.41	0.41									207	M	0.41	M		L->M=.41	0.41							207	M	M	M
				208	P	P	P	P	P											208	P	P	P										208	P	P	P
				209	V	V	V	V	V											209	V	V	V										209	V	V	V
				210	K	K	K	K	K											210	K	K	K										210	K	K	K
				211	S	S	S	S	S											211	S	S	S										211	S	S	S
				212	1.86	M	M	0.41	M	T->M=1.86	1.86	L->M=.41	0.41							212	1.86	M	M		T->M=1.86	1.86							212	M	0.41	M	L->M=.41	0.41
				213	M	M	M	M	M											213	M	M	M										213	M	M	M
				214	P	P	P	P	P											214	P	P	P										214	P	P	P
				215	K	K	K	K	K											215	K	K	K										215	K	K	K
				216	S	S	S	S	S											216	S	S	S										216	S	S	S
				217	L	0.14	L	L	L	L->I=.14	0.14									217	L	0.14	L		L->I=.14	0.14							217	L	L	L
				218	N	N	N	N	N											218	N	N	N										218	N	N	N
				219	V	V	V	V	V											219	V	V	V										219	V	V	V
				220	R	R	R	R	R											220	R	R	R										220	R	R	R
				221	Y	Y	Y	Y	Y											221	Y	Y	Y										221	Y	Y	Y
				222	Q	Q	Q	Q	Q											222	Q	Q	Q										222	Q	Q	Q
				223	L	L	L	L	L											223	L	L	L										223	L	L	L
				224	Q	Q	Q	Q	Q											224	Q	Q	Q										224	Q	Q	Q
				225	V	V	V	V	V											225	V	V	V										225	V	V	V
				226	L	L	L	L	L											226	L	L	L										226	L	L	L
				227	C	C	C	C	C											227	C	C	C										227	C	C	C
				228	T	T	T	T	T											228	T	T	T										228	T	T	T
				229	K	K	K	K	K											229	K	K	K										229	K	K	K
				230	V	V	V	V	V											230	V	V	V										230	V	V	V
				231	E	E	E	E	E											231	E	E	E										231	E	E	E
				232	R	R	R	R	R											232	R	R	R										232	R	R	R
				233	F	F	F	F	F											233	F	F	F										233	F	F	F
				234	L	L	L	L	L											234	L	L	L										234	L	L	L
				235	2.76	2.76	G	2.76	G	G->V=2.76	2.76									235	V	V	V										235	2.76	V	G	G->V=2.76	2.76
				236	Q	1.06	Q	Q	Q	K->Q=1.06	1.06									236	Q	1.06	Q		K->Q=1.06	1.06							236	Q	Q	Q
				237	Q	Q	Q	Q	Q											237	Q	Q	Q										237	Q	Q	Q
				238	R	R	R	R	R											238	R	R	R										238	R	R	R
				239	R	R	R	R	R											239	R	R	R										239	R	R	R
				240	T	T	T	2.14	T	T->I=2.14	2.14									240	T	T	T										240	T	2.14	T	T->I=2.14	2.14
				241	L	L	L	L	L											241	L	L	L										241	L	L	L
				242	E	E	E	E	E											242	E	E	E										242	E	E	E
				243	0.9	0.9	T	T	T	T->A=.9	0.9									243	A	A	A										243	T	T	T
				244	N	N	N	N	N											244	N	N	N										244	N	N	N
				245	R	R	R	R	R											245	R	R	R										245	R	R	R
				246	H	H	H	H	H											246	H	H	H										246	H	H	H
				247	F	F	F	F	F											247	F	F	F										247	F	F	F
				248	D	D	D	D	D											248	D	D	D										248	D	D	D
				249	F	F	F	F	F											249	F	F	F										249	F	F	F
				250	E	E	E	E	E											250	E	E	E										250	E	E	E
				251	K	K	K	K	K											251	K	K	K										251	K	K	K
				252	Y	Y	Y	Y	Y											252	Y	Y	Y										252	Y	Y	Y
				253	D	D	D	D	D											253	D	D	D										253	D	D	D
				254	E	E	E	E	E											254	E	E	E										254	E	E	E
				255	C	C	C	C	C											255	C	C	C										255	C	C	C
				256	D	D	D	D	D											256	D	D	D										256	D	D	D
				257	K	K	K	K	K											257	K	K	K										257	K	K	K
				258	L	L	L	L	L											258	L	L	L										258	L	L	L
				259	L	L	L	L	L											259	L	L	L										259	L	L	L
				260	K	K	K	K	K											260	K	K	K										260	K	K	K
				261	G	G	G	G	G											261	G	G	G										261	G	G	G
				262	3.45	S	S	S	S	S->F=3.45	3.45									262	F	S	S										262	S	S	S
				263	A	A	A	A	A											263	A	A	A										263	A	A	A
				264	S	S	S	S	S											264	S	S	S										264	S	S	S
				265	Y	Y	Y	Y	Y											265	Y	Y	Y										265	Y	Y	Y
				266	L	L	L	L	L											266	L	L	L										266	L	L	L
				267	1.47	0.84	Q	0.96	Q	Q->D=1.47	1.47	Q->E=.84	0.84	Q->H=.96	0.96					267	0.9	E	E		D->E=0.9	0.9							267	Q	0.96	Q	Q->H=.96	0.96
				268	1.4	1.4	T	T	T	T->N=1.4	1.4									268	N	N	N										268	T	T	T
				269	F	F	F	F	F											269	F	F	F										269	F	F	F
				270	K	K	K	K	K											270	K	K	K										270	K	K	K
				271	2.7	2.7	Q	Q	Q	L->Q=2.7	2.7									271	L	L	L										271	Q	Q	Q
				272	0.63	0.63	F	F	F	L->F=.63	0.63									272	L	L	L										272	F	F	F
				273	L	L	L	L	L											273	L	L	L										273	L	L	L
				274	1.84	1.84	N	N	N	K->N=1.84	1.84									274	K	K	K										274	N	N	N
				275	2.62	2.62	I	I	I	P->I=2.62	2.62									275	P	P	P										275	I	I	I
				276	1.14	E	E	E	E	K->E=1.14	1.14									276	1.14	E	E		K->E=1.14	1.14							276	E	E	E
				277	M	M	M	M	M											277	M	M	M										277	M	M	M
				278	R	R	R	R	R											278	R	R	R										278	R	R	R
				279	1.29	1.29	H	H	H	N->H=1.29	1.29									279	N	N	N										279	H	H	H
				280	R	R	R	R	R											280	R	R	R										280	R	R	R
				281	N	N	N	N	N											281	N	N	N										281	N	N	N
				282	G	G	G	G	G											282	G	G	G										282	G	G	G
				283	N	N	N	N	N											283	N	N	N										283	N	N	N
				284	3.45	3.45	F	F	F	S->F=3.45	3.45									284	S	S	S										284	F	F	F
				285	2.76	2.76	V	V	V	G->V=2.76	2.76									285	G	G	G										285	V	V	V
				286	S	2.95	S	S	S	S->I=2.95	2.95									286	S	2.95	S		S->I=2.95	2.95							286	S	S	S
				287	N	N	1.31	1.31	N	S->N=1.31	1.31									287	N	N	N										287	S	S	S
				288	0.51	0.51	S	S	S	S->A=.51	0.51									288	A	A	A										288	S	S	S
				289	2.37	2.37	A	2.43	A	D->A=2.37	2.37	V->A=2.43	2.43							289	D	D	D										289	A	2.43	A	V->A=2.43	2.43
				290	K	K	K	K	K											290	K	K	K										290	K	K	K
				291	F	F	F	F	F											291	F	F	F										291	F	F	F
				292	1.29	1.29	N	N	N	N->H=1.29	1.29									292	H	H	H										292	N	N	N
				293	T	A	A	A	A											293	T	A	A										293	A	A	A
				294	Q	Q	Q	Q	Q											294	Q	Q	Q										294	Q	Q	Q
				295	R	2.62	R	R	R	L->R=2.62	2.62									295	R	2.62	R		L->R=2.62	2.62							295	R	R	R
				296	0.41	0.41	L	L	L	L->M=.41	0.41									296	M	M	M										296	L	L	L
				297	E	E	E	E	E											297	E	E	E										297	E	E	E
				298	2.74	2.74	S	S	S	S->R=2.74	2.74									298	R	R	R										298	S	S	S
				299	L	L	L	L	L											299	L	L	L										299	L	L	L
				300	L	L	L	L	L											300	L	L	L										300	L	L	L
				301	I	I	I	I	I											301	I	I	I										301	I	I	I
				302	G	G	G	G	G											302	G	G	G										302	G	G	G
				303	L	L	L	L	L											303	L	L	L										303	L	L	L
				304	R	R	R	R	R											304	R	R	R										304	R	R	R
				305	0.9	0.9	E	E	E	D->E=0.9	0.9									305	D	D	D										305	E	E	E
				306	W	W	W	W	W											306	W	W	W										306	W	W	W
				307	0.14	0.14	L	L	L	L->I=.14	0.14									307	I	I	I										307	L	L	L
				308	K	K	K	K	K											308	K	K	K										308	K	K	K
				309	A	A	A	A	A											309	A	A	A										309	A	A	A
				310	A	A	A	A	A											310	A	A	A										310	A	A	A
				311	H	H	H	H	H											311	H	H	H										311	H	H	H
				312	L	L	L	L	L											312	L	L	L										312	L	L	L
				313	S	S	S	S	S											313	S	S	S										313	S	S	S
				314	V	V	V	V	V											314	V	V	V										314	V	V	V
				315	H	H	H	H	H											315	H	H	H										315	H	H	H
				316	V	V	V	V	V											316	V	V	V										316	V	V	V
				317	F	F	F	F	F											317	F	F	F										317	F	F	F
				318	N	N	N	N	N											318	N	N	N										318	N	N	N
				319	W	W	W	W	W											319	W	W	W										319	W	W	W
				320	E	E	E	E	E											320	E	E	E										320	E	E	E
				321	M	M	M	M	M											321	M	M	M										321	M	M	M
				322	D	D	D	D	D											322	D	D	D										322	D	D	D
				323	L	L	L	L	L											323	L	L	L										323	L	L	L
				324	E	E	E	E	E											324	E	E	E										324	E	E	E
				325	H	H	H	H	H											325	H	H	H										325	H	H	H
				326	R	R	R	R	R											326	R	R	R										326	R	R	R
				327	Y	Y	Y	Y	Y											327	Y	Y	Y										327	Y	Y	Y
				328	S	S	S	S	S											328	S	S	S										328	S	S	S
				329	0.91	0.91	A	A	A	G->A=0.91	0.91									329	G	G	G										329	A	A	A
				330	A	A	A	A	A											330	A	A	A										330	A	A	A
				331	M	M	M	M	M											331	M	M	M										331	M	M	M
				332	T	T	T	T	T											332	T	T	T										332	T	T	T
				333	E	E	E	E	E											333	E	E	E										333	E	E	E
				334	S	S	S	S	S											334	S	S	S										334	S	S	S
				335	H	H	H	H	H											335	H	H	H										335	H	H	H
				336	K	K	K	K	K											336	K	K	K										336	K	K	K
				337	S	S	S	S	S											337	S	S	S										337	S	S	S
				338	L	L	L	L	L											338	L	L	L										338	L	L	L
				339	1.4	T	T	T	T	T->N=1.4	1.4									339	1.4	T	T		T->N=1.4	1.4							339	T	T	T
				340	E	E	E	E	E											340	E	E	E										340	E	E	E
				341	R	R	R	R	R											341	R	R	R										341	R	R	R
				342	A	A	A	A	A											342	A	A	A										342	A	A	A
				343	I	I	I	I	I											343	I	I	I										343	I	I	I
				344	L	L	L	L	L											344	L	L	L										344	L	L	L
				345	L	L	L	L	L											345	L	L	L										345	L	L	L
				346	0.51	0.51	A	A	A	S->A=.51	0.51									346	S	S	S										346	A	A	A
				347	G	G	G	G	G											347	G	G	G										347	G	G	G
				348	A	A	A	A	A											348	A	A	A										348	A	A	A
				349	E	E	E	E	E											349	E	E	E										349	E	E	E
				350	L	L	L	2.7	L	L->Q=2.7	2.7									350	L	L	L										350	L	2.7	L	L->Q=2.7	2.7
				351	R	0.4	R	R	R	R->K=0.4	0.4									351	R	0.4	R		R->K=0.4	0.4							351	R	R	R
				352	A	A	A	A	A											352	A	A	A										352	A	A	A
				353	A	A	A	A	A											353	A	A	A										353	A	A	A
				354	1.14	1.84	K	K	K	K->N=1.84	1.84	K->E=1.14	1.14							354	1.14	1.84	K		K->N=1.84	1.84	K->E=1.14	1.14					354	K	K	K
				355	0.06	0.06	P	P	P	P->A=.06	0.06									355	A	A	A										355	P	P	P
				356	R	R	R	R	R											356	R	R	R										356	R	R	R
				357	G	G	G	G	G											357	G	G	G										357	G	G	G
				358	I	I	I	I	I											358	I	I	I										358	I	I	I
				359	S	S	S	S	S											359	S	S	S										359	S	S	S
				360	1.85	0.91	V	0.91	V	L->V=.91	0.91	V->A=1.85	1.85							360	1.85	0.91	V		L->V=.91	0.91	V->A=1.85	1.85					360	V	0.91	V	L->V=.91	0.91
				361	E	E	E	E	E											361	E	E	E										361	E	E	E
				362	0.9	E	E	E	E	D->E=0.9	0.9									362	0.9	E	E		D->E=0.9	0.9							362	E	E	E
				363	L	L	0.91	L	L	L->V=.91	0.91									363	L	L	L										363	0.91	L	L	L->V=.91	0.91
				364	F	0.61	F	F	F	L->F=.61	0.61									364	F	0.61	F		L->F=.61	0.61							364	F	F	F
				365	I	I	I	I	I											365	I	I	I										365	I	I	I
				366	A	A	A	A	A											366	A	A	A										366	A	A	A
				367	1.06	K	K	K	K	K->Q=1.06	1.06									367	1.06	K	K		K->Q=1.06	1.06							367	K	K	K
				368	R	R	R	R	R											368	R	R	R										368	R	R	R
				369	Y	0.48	Y	Y	Y	F->Y=.48	0.48									369	Y	0.48	Y		F->Y=.48	0.48							369	Y	Y	Y
				370	1.84	0.65	N	N	N	N->D=0.65	0.65	K->N=1.84	1.84							370	1.84	0.65	N		N->D=0.65	0.65	K->N=1.84	1.84					370	N	N	N
				371	L	L	L	L	L											371	L	L	L										371	L	L	L
				372	2.37	0.9	0.9	D	D	D->E=0.9	0.9	G->D=2.37	2.37							372	2.78	E	E		E->G=2.78	2.78							372	0.9	D	D	D->E=0.9	0.9
				373	G	G	3.58	G	G	R->G=3.58	3.58									373	G	G	G										373	3.58	G	G	R->G=3.58	3.58
				374	0.06	0.06	A	A	A	P->A=.06	0.06									374	P	P	P										374	A	A	A
				375	0.85	0.85	V	V	V	V->I=.85	0.85									375	I	I	I										375	V	V	V
				376	2.38	C	C	C	C	C->Y=2.38	2.38									376	2.38	C	C		C->Y=2.38	2.38							376	C	C	C
				377	C	C	C	C	C											377	C	C	C										377	C	C	C
				378	2.43	A	A	A	A	V->A=2.43	2.43									378	2.43	A	A		V->A=2.43	2.43							378	A	A	A
				379	L	2.7	L	L	L	L->Q=2.7	2.7									379	L	2.7	L		L->Q=2.7	2.7							379	L	L	L
				380	E	0.84	E	E	E	Q->E=.84	0.84									380	E	0.84	E		Q->E=.84	0.84							380	E	E	E
				381	Q	Q	Q	Q	Q											381	Q	Q	Q										381	Q	Q	Q
				382	1.72	1.72	D	D	D	H->D=1.72	1.72									382	H	H	H										382	D	D	D
				383	E	E	E	E	E											383	E	E	E										383	E	E	E
				384	F	F	F	F	F											384	F	F	F										384	F	F	F
				385	L	L	L	L	L											385	L	L	L										385	L	L	L
				386	0.89	T	T	T	T	S->T=.89	0.89									386	0.89	T	T		S->T=.89	0.89							386	T	T	T
				387	A	A	A	A	A											387	A	A	A										387	A	A	A
				388	L	L	L	L	L											388	L	L	L										388	L	L	L
				389	0.14	0.14	L	L	L	L->I=.14	0.14									389	I	I	I										389	L	L	L
				390	A	A	A	A	A											390	A	A	A										390	A	A	A
				391	N	N	1.31	1.31	N	S->N=1.31	1.31									391	N	N	N										391	S	S	S
				392	P	P	P	P	P											392	P	P	P										392	P	P	P
				393	E	E	E	E	E											393	E	E	E										393	E	E	E
				394	T	T	T	T	T											394	T	T	T										394	T	T	T
				395	Y	Y	Y	Y	Y											395	Y	Y	Y										395	Y	Y	Y
				396	F	F	F	F	F											396	F	F	F										396	F	F	F
				397	P	P	P	P	P											397	P	P	P										397	P	P	P
				398	P	P	P	P	P											398	P	P	P										398	P	P	P
				399	S	S	S	S	S											399	S	S	S										399	S	S	S
				400	V	V	V	V	V											400	V	V	V										400	V	V	V
				401	V	V	V	V	V											401	V	V	V										401	V	V	V
				402	A	A	A	A	A											402	A	A	A										402	A	A	A
				403	I	I	I	I	I											403	I	I	I										403	I	I	I
				404	C	C	C	C	C											404	C	C	C										404	C	C	C
				405	G	G	G	G	G											405	G	G	G										405	G	G	G
				406	P	0.56	P	P	P	S->P=.56	0.56									406	P	0.56	P		S->P=.56	0.56							406	P	P	P
				407	Q	Q	2.7	0.32	Q	L->Q=2.7	2.7	Q->H=.32	0.32	L->H=2.59	2.59					407	Q	Q	Q	EXPANSION AFTER THIS 9									407	2.59	H	H	L->H=2.59	2.59
				408	K	K	K	K	K											408	K	K	K										408	K	K	K
				409	0.63	0.63	F	F	F	L->F=.63	0.63									409	L	L	L										409	F	F	F
				410	G	G	G	G	G											410	G	G	G										410	G	G	G
				411	A	0.91	A	A	A	G->A=0.91	0.91									411	A	0.91	A		G->A=0.91	0.91							411	A	A	A
				412	V	V	V	V	V											412	V	V	V										412	V	V	V
				413	1.31	N	N	N	N	S->N=1.31	1.31									413	1.31	N	N		S->N=1.31	1.31							413	N	N	N
				414	M	M	M	M	M											414	M	M	M										414	M	M	M
				415	0.84	Q	1.47	Q	Q	Q->D=1.47	1.47	Q->E=.84	0.84							415	0.84	Q	Q		Q->E=.84	0.84							415	1.47	Q	Q	Q->D=1.47	1.47
				416	-	E	-	-	E											416	-	E	E										416	-	-	E
				417	0.84	E	E	E	E	Q->E=.84	0.84									417	0.84	E	E		Q->E=.84	0.84							417	E	E	E
				418	1.92	Q	Q	Q	Q	P->Q=1.92	1.92									418	1.92	Q	Q		P->Q=1.92	1.92							418	Q	Q	Q
				419	S	S	S	S	S											419	S	S	S										419	S	S	S
				420	2.46	2.46	E	E	E	E->A=2.46	2.46									420	A	A	A										420	E	E	E
				421	S	S	S	S	S											421	S	S	S										421	S	S	S
				422	E	E	E	E	E											422	E	E	E										422	E	E	E
				423	E	2.46	E	E	E	E->A=2.46	2.46									423	E	2.46	E		E->A=2.46	2.46							423	E	E	E
				424	E	E	E	E	E											424	E	E	E										424	E	E	E
				425	0.61	I	I	I	I	I->F=.61	0.61									425	F	0.61	F		I->F=.61	0.61							425	I	I	I
				426	E	E	E	E	E											426	E	E	E										426	E	E	E
				427	E	E	E	E	E											427	E	E	E										427	E	E	E
				428	2.6	0.61	F	F	F	I->F=.61	0.61	F->T=2.6	2.6							428	2.14	I	I		T->I=2.14	2.14							428	F	F	F
				429	E	E	E	E	E											429	E	E	E										429	E	E	E
				430	E	E	E	E	E											430	E	E	E										430	E	E	E
				431	1.85	1.85	0.91	A	A	G->A=0.91	0.91	V->A=1.85	1.85							431	V	V	V										431	0.91	A	A	G->A=0.91	0.91
				432	P	P	P	P	P											432	P	P	P										432	P	P	P
				433	S	S	S	S	S											433	S	S	S										433	S	S	S
				434	S	S	S	S	S											434	S	S	S										434	S	S	S
				435	P	P	P	P	P											435	P	P	P										435	P	P	P
				436	P	P	P	P	P											436	P	P	P										436	P	P	P
				437	R	R	R	R	R											437	R	R	R										437	R	R	R
				438	H	H	H	2.27	H	Y->H=2.27	2.27									438	H	H	H										438	H	2.27	H	Y->H=2.27	2.27
				439	1.4	1.4	N	3.37	N	T->N=1.4	1.4	N->I=3.37	3.37							439	T	T	T										439	N	3.37	N	N->I=3.37	3.37
				440	G	3.6	G	G	G	G->I=3.6	3.6									440	G	3.6	G		G->I=3.6	3.6							440	G	G	G
				441	R	R	2.62	R	R	L->R=2.62	2.62									441	R	R	R										441	2.62	R	R	L->R=2.62	2.62
				442	V	V	V	V	V											442	V	V	V	EXPANSION AFTER THIS 4									442	V	V	V
				443	P	P	P	P	P											443	P	P	P										443	P	P	P
				444	R	R	R	R	R											444	R	R	R										444	R	R	R
				445	F	F	F	F	F											445	F	F	F										445	F	F	F
				446	R	R	R	R	R											446	R	R	R										446	R	R	R
				447	S	S	S	S	S											447	S	S	S										447	S	S	S
