## Supplemental_4 for "Comparative Analysis of *Drosophila* Bam and Bgcn Sequences and Predicted Protein Structural Evolution"

### Sheet: Sheet1
	S4.	Pairwise tests for significant differences in predicted hydrogen bonding and AlphaFold contacts across four Drosophila bam sequences for functional and binding regions and ordered/disordered regions for bam unbound and bound to bgcn
	A.	Pairwise fisher’s exact tests for significant differences in predicted hydrogen bonding across four Drosophila bam sequences for functional and binding regions and ordered/disordered regions for Bam unbound and bound to Bgcn																												B.	Pairwise fisher’s exact tests for significant differences in predicted hydrogen bonding within Bam and between Bam and Bgcn across four Drosophila bam sequences for functional and binding regions for Bam bound to Bgcn
																															Pairwise tests for significant differences in in predicted hydrogen bonding across four Drosophila bam sequences for the CAF40 binding region, Bgcn binding region, CSN4 binding region, ubiquitin binding region, PEST domain, and ubiquitin conjugated binding region within Bam and across Bam and Bgcn when bound to Bgcn. Raw numbers for amino acid changes, functional, and binding regions are all incl…
	Pairwise tests for significant differences in predicted hydrogen bonding across four Drosophila bam sequences for the CAF40 binding region, Bgcn binding region, CSN4 binding region, ubiquitin binding region, PEST domain, and ubiquitin conjugated binding region within Bam. Significant differences also included in predicted hydrogen bonding in ordered regions, disordered regions, total protein, and…
																															Bam
																																Differences in predicted hydrogen bonding for functional and binding domains within bam when bound to bgcn									Differences in predicted hydrogen bonding for functional and binding domains across bam and bgcn when bound
	Bam
		Differences in predicted hydrogen bonding across functional and binding domains								Differences in order/disorder and predicted hydrogen bonding for unbound bam						Differences in order/disorder and predicted hydrogen bonding for within bam when bound to bgcn						Differences in order/disorder and predicted hydrogen bonding across and bgcn when bound
																																Raw numbers of predicted hydrogen bonds for functional and binding domains within bam when bound to bgcn									Raw numbers of predicted hydrogen bonds for functional and binding domains across bam and bgcn when bound
																																whole		(mel)	(sim)	(tei)	(yak)				whole		mel	sim	tei	yak
		Raw numbers of predicted hydrogen bonds for functional and binding domains								Raw numbers of ordered/disordered residues and predicted hydrogen bonds in ordered/disordered regions for bam unbound						Raw numbers of ordered/disordered residues and predicted hydrogen bonds in ordered/disordered regions within bam for bam bound to bgcn						Raw numbers of ordered/disordered residues and predicted hydrogen bonds in ordered/disordered regions across bam and bgcn when bound										h-bond		24	24	25	26				H BOND		11	15	24	24
		whole		mel	sim	tei	yak			unbound bam		mel	sim	tei	yak	bound bam		mel	sim	tei	yak	bam bound		mel	sim	tei	yak					no h-bond		418	418	417	416				NO H BOND		431	427	418	418
		h-bond		14	29	21	33			ordered		257	304	286	283	ordered		232	241	255	242	HBS ordered		7	13	20	17
		no h-bond		428	413	421	409			disordered		190	143	161	164	disordered		215	206	192	205	HBS ordered not diff		225	228	235	225					caf40									caf40
																																h-bond		1	0	0	0				H BOND		0	0	0	0
		CAF40 binding (13-36)								pbs ordered		12	29	21	32	(hbs) ordered		22	22	22	25	HBS dis ordered		4	2	4	7					no h-bond		23	24	24	24				NO H BOND		24	24	24	24
		h-bond		0	0	0	0			pbs ordered not diff		245	275	265	251	(hbs) ordered not diff		210	219	233	217	HBS disordered not diff		211	204	188	198
		no h-bond		24	24	24	24																									bgcn									bgcn
										pbs dis ordered		2	3	0	1	hbs dis ordered		2	2	4	1	HBS ordered		7	13	20	17					h-bond		23	24	22	26				H BOND		11	14	20	22
		bgcn binding (104-404)								pbs disordered not diff		188	140	161	163	hbs disordered not diff		213	204	188	204	HBS disordered		4	2	4	7					no h-bond		278	277	279	275				NO H BOND		290	287	281	279
		h-bond		14	27	20	33
		no h-bond		287	274	281	268			pbs		14	29	21	33	hbs		52	51	63	49	ordered		29	35	41	42					csn4									csn4
										no pbs		433	418	426	414	no hbs		395	396	384	398	ordered no pb		203	206	214	200					h-bond		20	20	18	23				H BOND		9	12	14	16
		bgcn+CSN4 binding (154-354)																														no h-bond		181	181	183	178				NO H BOND		192	189	187	185
		h-bond		14	19	18	25			pbs ordered		12	29	21	32	hbs ordered		12	29	21	32	disordered		6	4	8	8
		no h-bond		187	182	183	176			pbs disordered		2	3	0	1	hbs disordered		2	3	0	1	disordered no pb		209	202	184	197					ubi									ubi
																																h-bond		8	10	10	11				H BOND		1	2	2	1
		bgcn+CSN4+ubi binding (204-254)																				ordered HB		29	35	41	42					no h-bond		43	41	41	40				NO H BOND		50	49	49	50
		h-bond		8	11	6	13															disordered HB		6	4	8	8
		no h-bond		43	40	45	38																									conj									conj
																																h-bond		7	7	10	7				H BOND		5	6	11	11
		Ubi conjugated binding (304-447)																														no h-bond		137	137	134	137				NO H BOND		139	138	133	133
		h-bond		2	9	8	8
		no h-bond		142	135	136	136																									pest									pest
																																h-bond		0	0	1	0				H BOND		0	0	0	0
		PEST domain (406-439)																														no h-bond		34	34	33	34				NO H BOND		34	34	34	34
		h-bond		0	0	0	0
		no h-bond		34	34	34	34																									Fisher's exact test with raw numbers									Fisher's exact test with raw numbers
																																whole	h bond	no h bond							whole	H BOND	NO H BOND
		Fisher's exact test with raw numbers								Fisher's exact test with raw numbers						Fisher's exact test with raw numbers						Fisher's exact test with raw numbers										mel	24	418							m/s	11	431
		whole								order/disorder						order/disorder	order	disorder				HBS ordered/HBS ordered not diff										sim	24	418	1							15	427	0.5512
		m/s	14	428						m/s	257	190				mel	232	215				mel	7	225
			29	413	0.0275						304	143	0.0014			sim	241	206	0.592			sim	13	228	0.2546							mel	24	418							m/t	11	431
																																tei	25	417	1							24	418	0.0371
		m/t	14	428						m/t	257	190				mel	232	215				mel	7	225
			21	421	0.3007						286	161	0.0551			tei	255	192	0.1395			tei	20	235	0.0277							mel	24	418							m/y	11	431
																																yak	26	416	0.8844							24	418	0.0371
		m/y	14	428						m/y	257	190				mel	232	215				mel	7	225
			33	409	0.0064						283	164	0.0873			yak	242	205	0.5465			yak	17	225	0.0587							sim	24	418							s/t	15	427
																																tei	25	417	1							24	418	0.1895
		s/t	29	413						s/t	304	143				sim	241	206				sim	13	228
			21	421	0.3081						286	161	0.23			tei	255	192	0.3817			tei	20	235	0.2863							sim	24	418							s/y	15	427
																																yak	26	416	0.8844							24	418	0.1895
		s/y	29	413						s/y	304	143				sim	241	206				sim	13	228
			33	409	0.6931						283	164	0.1589			yak	242	205	1			yak	17	225	0.5724							tei	25	417							t/y	24	418
																																yak	26	416	1							24	418	1
		t/y	21	421						t/y	286	161				tei	255	192				tei	20	235
			33	409	0.1217						283	164	0.8894			yak	242	205	0.4193			yak	17	225	0.7365							CAF40	h bond	no h bond							caf40	H BOND	NO H BOND
																																mel	1	23							m/s	0	24
		CAF40								pbs ordered/no pbs ordered						hbs/no hbs	hbs	no hbs				HBS dis ordered/HBS disordered not diff										sim	0	24	1							0	24	1
		m/s	0	24						m/s	12	245				mel	52	395				mel	4	211
			0	24	1						29	275	0.0336			sim	51	396	1			sim	2	204	0.6857							mel	1	23							m/t	0	24
																																tei	0	24	1							0	24	1
		m/t	0	24						m/t	12	245				mel	52	395				mel	4	211
			0	24	1						21	265	0.2119			tei	63	384	0.3178			tei	4	188	1							mel	1	23							m/y	0	24
																																yak	0	24	1							0	24	1
		m/y	0	24						m/y	12	245				mel	52	395				mel	4	211
			0	24	1						32	251	0.0068			yak	49	398	0.8328			yak	7	198	0.3715							sim	0	24							s/t	0	24
																																tei	0	24	1							0	24	1
		s/t	0	24						s/t	29	275				sim	51	396				sim	2	204
			0	24	1						21	265	0.3766			tei	63	384	0.27			tei	4	188	0.4349							sim	0	24							s/y	0	24
																																yak	0	24	1							0	24	1
		s/y	0	24						s/y	29	275				sim	51	396				sim	2	204
			0	24	1						32	251	0.5013			yak	49	398	0.9156			yak	7	198	0.1051							tei	0	24							t/y	0	24
																																yak	0	24	1							0	24	1
		t/y	0	24						t/y	21	265				tei	63	384				tei	4	188
			0	24	1						32	251	0.1138			yak	49	398	0.1889			yak	7	198	0.5455							bgcn	h bond	no h bond							bgcn	H BOND	NO H BOND
																																mel	23	278							m/s	11	290
		bgcn								pbs disordered/no pbs disordered						hbs order/no hbs order	hbs order	no hbs order				HBS ordered/HBS disordered										sim	24	277	1							14	287	0.6837
		m/s	14	287						m/s	2	188				mel	22	210				mel	7	4
			27	274	0.0511						3	140	0.655			sim	22	219	1			sim	13	2	0.3478							mel	23	278							m/t	11	290
																																tei	22	279	1							20	281	0.139
		m/t	14	287						m/t	2	188				mel	22	210				mel	7	4
			20	281	0.3776						0	161	0.502			tei	22	233	0.7543			tei	20	4	0.2257							mel	23	278							m/y	11	290
																																yak	26	275	0.7659							22	279	0.0719
		m/y	14	287						m/y	2	188				mel	22	210				mel	7	4
			33	268	0.0057						1	163	1			yak	25	217	0.878			yak	17	7	0.7091							sim	24	277							s/t	14	287
																																tei	22	279	0.8783							20	281	0.3776
		s/t	27	274						s/t	0	161				sim	22	219				sim	13	2
			20	281	0.3622						3	140	0.1029			tei	22	233	0.8755			tei	20	4	1							sim	24	277							s/y	14	287
																																yak	26	275	0.8828							22	279	0.2285
		s/y	27	274						s/y	3	140				sim	22	219				sim	13	2
			33	268	0.4966						1	163	0.3417			yak	25	217	0.7591			yak	17	7	0.4372							tei	22	279							t/y	20	281
																																yak	26	275	0.6521							22	279	0.8731
		t/y	20	281						t/y	0	161				tei	22	233				tei	20	4
			33	268	0.0835						1	163	1			yak	25	217	0.5427			yak	17	7	0.4936							csn4	h bond	no h bond							csn4	H BOND	NO H BOND
																																mel	20	181							m/s	9	192
		csn4								pbs/no pbs						hbs disorder/ no hbs disorder	hbs disorder	no hbs disorder				ordered/ordered no hb										sim	20	181	1							12	189	0.6549
		m/s	14	187						m/s	14	433				mel	2	213				mel	29	203
			19	182	0.4679						29	418	0.0276			sim	2	204	1			sim	35	206	0.5912							mel	20	181							m/t	9	192
																																tei	18	183	0.8649							14	187	0.3908
		m/t	14	187						m/t	14	433				mel	2	213				mel	29	203
			18	183	0.581						21	426	0.3008			tei	4	188	0.4273			tei	41	214	0.3013							mel	20	181							m/y	9	192
																																yak	23	178	0.7472							16	185	0.2146
		m/y	14	187						m/y	14	433				mel	2	213				mel	29	203
			25	176	0.0909						33	414	0.0064			yak	1	204	1			yak	42	200	0.1573							sim	20	181							s/t	12	189
																																tei	18	183	0.8649							14	187	0.8398
		s/t	19	182						s/t	29	418				sim	2	204				sim	35	206
			18	183	1						21	426	0.3083			tei	4	188	0.4349			tei	41	214	0.7086							sim	20	181							s/y	12	189
																																yak	23	178	0.7472							16	185	0.5574
		s/y	19	182						s/y	29	418				sim	2	204				sim	35	206
			25	176	0.4247						33	414	0.6932			yak	1	204	1			yak	42	200	0.456							tei	18	183							t/y	14	187
																																yak	23	178	0.5102							16	185	0.8498
		t/y	18	183						t/y	21	426				tei	4	188				tei	41	214
			25	176	0.333						33	414	0.1218			yak	1	204	0.202			yak	42	200	0.7196							ubi	h bond	no h bond							ubi	H BOND	NO H BOND
																																mel	8	43							m/s	1	50
		ubi								pbs ordered/pbs disordered						(hbs) ordered/(hbs) dis ordered	(hbs) ordered	(hbs) dis ordered				disordered/disordered no hb										sim	10	41	0.7957							2	49	1
		m/s	8	43						m/s	12	2				mel	22	2				mel	6	209
			11	40	0.6119						29	3	0.6327			sim	22	2	1			sim	4	202	0.7515							mel	8	43							m/t	1	50
																																tei	10	41	0.7957							2	49	1
		m/t	8	43						m/t	12	2				mel	22	2				mel	6	209
			6	45	0.7746						21	0	0.1529			tei	22	4	0.6688			tei	8	184	0.5879							mel	8	43							m/y	1	50
																																yak	11	40	0.6119							1	50	1
		m/y	8	43						m/y	12	2				mel	22	2				mel	6	209
			13	38	0.3275						32	1	0.2076			yak	25	1	0.602			yak	8	197	0.5938							sim	10	41							s/t	2	49
																																tei	10	41	1							2	49	1
		s/t	11	40						s/t	29	3				sim	22	2				sim	4	202
			6	45	0.2879						21	0	0.2685			tei	22	4	0.6688			tei	8	184	0.2461							sim	10	41							s/y	2	49
																																yak	11	40	1							1	50	1
		s/y	11	40												sim	22	2				sim	4	202
			13	38	0.8158					s/y	29	3				yak	25	1	0.602			yak	8	197	0.2591							tei	10	41							t/y	2	49
											32	1	0.3553																			yak	11	40	1							1	50	1
		t/y	6	45												tei	22	4				tei	8	184
			13	38	0.1256											yak	25	1	0.3497			yak	8	197	1							conj	h bond	no h bond							conj	H BOND	NO H BOND
										t/y	21	0																				mel	7	137							m/s	5	139
		conj									32	1	1									ordered pb/disordered pb										sim	7	137	1							6	138	1
		m/s	2	142																		mel	29	6
			9	135	0.0604																	sim	35	4	0.502							mel	7	137							m/t	5	139
																																tei	10	134	0.5962							11	133	0.1971
		m/t	2	142																		mel	29	6
			8	136	0.1033																	tei	41	8	1							mel	7	137							m/y	5	139
																																yak	7	137	1							11	133	0.1971
		m/y	2	142																		mel	29	6
			8	136	0.1033																	yak	42	8	1							sim	7	137							s/t	6	138
																																tei	10	134	0.5962							11	133	0.3174
		s/t	9	135																		sim	35	4
			8	136	1																	tei	41	8	0.537							sim	7	137							s/y	6	138
																																yak	7	137	1							11	133	0.3174
		s/y	9	135																		sim	35	4
			8	136	1																	yak	42	8	0.5393							tei	10	134							t/y	11	133
																																yak	7	137	0.5962							11	133	1
		t/y	8	136																		tei	41	8
			8	136	1																	yak	42	8	1							PEST	h bond	no h bond							PEST	H BOND	NO H BOND
																																mel	0	34							m/s	0	34
		PEST																														sim	0	34	1							0	34	1
		m/s	0	34
			0	34	1																											mel	0	34							m/t	0	34
																																tei	1	33	1							0	34	1
		m/t	0	34
			0	34	1																											mel	0	34							m/y	0	34
																																yak	0	34	1							0	34	1
		m/y	0	34
			0	34	1																											sim	0	34							s/t	0	34
																																tei	1	33	1							0	34	1
		s/t	0	34
			0	34	1																											sim	0	34							s/y	0	34
																																yak	0	34	1							0	34	1
		s/y	0	34
			0	34	1																											tei	1	33							t/y	0	34
																																yak	0	34	1							0	34	1
		t/y	0	34
			0	34	1																											Fisher's exact test results condensed									Fisher's exact test results condensed
																																whole									whole
		Fisher's exact test results condensed								Fisher's exact test results condensed						Fisher's exact test results condensed						Fisher's exact test results condensed										m/s			1						m/s			0.5512
		whole								order/disorder						order/disorder						HBS ordered/HBS ordered not diff										m/t			1						m/t			0.0371
		m/s			p=.0275					m/s			0.0014			m/s						m/s			0.2546							m/y			0.8844						m/y			0.0371
		m/t								m/t			0.0551			m/t						m/t			0.0277							s/t			1						s/t			0.1895
		m/y			p= 0.0064					m/y			0.0873			m/y						m/y			0.0587							s/y			0.8844						s/y			0.1895
		s/t								s/t						s/t						s/t			0.2863							t/y			1						t/y			1
		s/y								s/y						s/y						s/y			0.5724
		t/y								t/y						t/y						t/y			0.7365							caf40									CAF40
																																m/s			1						m/s			1
		CAF40								hbs ordered/no hbs ordered						order/disorder						HBS dis ordered/HBS disordered not diff										m/t			1						m/t			1
		m/s								m/s			0.0336			m/s						m/s			0.6857							m/y			1						m/y			1
		m/t								m/t						m/t						m/t			1							s/t			1						s/t			1
		m/y								m/y			0.0068			m/y						m/y			0.3715							s/y			1						s/y			1
		s/t								s/t						s/t						s/t			0.4349							t/y			1						t/y			1
		s/y								s/y						s/y						s/y			0.1051
		t/y								t/y						t/y						t/y			0.5455							bgcn									bgcn_binding
																																m/s			1						m/s			0.6837
		bgcn_binding								hbs disordered/no hbs disordered						(hbs) ordered/ no (hbs) ordered						HBS ordered/HBS disordered										m/t			1						m/t			0.139
		m/s			p=.0511					m/s						m/s						m/s			0.3478							m/y			0.7659						m/y			0.0719
		m/t								m/t						m/t						m/t			0.2257							s/t			0.8783						s/t			0.3776
		m/y			p=.0057					m/y						m/y						m/y			0.7091							s/y			0.8828						s/y			0.2285
		s/t								s/t						s/t						s/t			1							t/y			0.6521						t/y			0.8731
		s/y								s/y						s/y						s/y			0.4372
		t/y			p= .0835					t/y						t/y						t/y			0.4936							csn4									bgcn_CSN4
																																m/s			1						m/s			0.6549
		bgcn_CSN4								hbs/no hbs						(hbs) disordered/ no (hbs) disordered						ordered/ordered no hb										m/t			0.8649						m/t			0.3908
		m/s								m/s			0.0276			m/s						m/s			0.5912							m/y			0.7472						m/y			0.2146
		m/t								m/t						m/t						m/t			0.3013							s/t			0.8649						s/t			0.8398
		m/y			p= .0909					m/y			0.0064			m/y						m/y			0.1573							s/y			0.7472						s/y			0.5574
		s/t								s/t						s/t						s/t			0.7086							t/y			0.5102						t/y			0.8498
		s/y								s/y						s/y						s/y			0.456
		t/y								t/y						t/y						t/y			0.7196							ubi									bgcn_ubiquitin
																																m/s			0.7957						m/s			1
		ubiquitin								hbs ordered/hbs disordered						(hbs) ordered/ (hbs) disordered						disordered/disordered no hb										m/t			0.7957						m/t			1
		m/s								m/s						m/s						m/s			0.7515							m/y			0.6119						m/y			1
		m/t								m/t						m/t						m/t			0.5879							s/t			1						s/t			1
		m/y								m/y						m/y						m/y			0.5938							s/y			1						s/y			1
		s/t								s/t						s/t						s/t			0.2461							t/y			1						t/y			1
		s/y								s/y						s/y						s/y			0.2591
		t/y								t/y						t/y						t/y			1							conj									ubi_conj
																																m/s			1						m/s			1
		ubi_conj																														m/t			0.5962						m/t			0.1971
		m/s			p=.0604																											m/y			1						m/y			0.1971
		m/t																														s/t			0.5962						s/t			0.3174
		m/y																														s/y			1						s/y			0.3174
		s/t																														t/y			0.5962						t/y			1
		s/y
		t/y																														PEST									PEST
																																m/s			1						m/s			1
		PEST																														m/t			1						m/t			1
		m/s																														m/y			1						m/y			1
		m/t																														s/t			1						s/t			1
		m/y																														s/y			1						s/y			1
		s/t																														t/y			1						t/y			1
		s/y
		t/y																														Pairwise exact test results condensed									Pairwise exact test results condensed
																																	whole	CAF40	bgcn_binding	bgcn_CSN4	ubiquitin	ubi_conj	PEST		BAM_BGCN_H	whole	CAF40	bgcn_binding	bgcn_CSN4	ubiquitin	ubi_conj	PEST
		Pairwise exact test results condensed								Pairwise exact test results condensed						Pairwise exact test results condensed						Pairwise exact test results condensed										m/s	none	none	none	none	none	none	none		m/s		none		none	none	none	none
		bam_alone	whole	CAF40	bgcn_binding	bgcn_CSN4	ubiquitin	ubi_conj	PEST	unbound bam	order/disorder	hbs ordered/no hbs ordered	hbs disordered/no hbs disordered	hbs/no hbs	hbs ordered/hbs disordered	bound bam	order/disorder	hbs/no hbs	(hbs) ordered/ no (hbs) ordered	(hbs) disordered/ no (hbs) disordered	(hbs) ordered/ (hbs) disordered	bound bam	HBS ordered/no HBS ordered	HBS disordered/no HBS disordered	HBS ordered/HBS disordered	ordered HB/ordered no HB COMBINED	disordered HB/disordered no HB COMBINED	ordered HB/disordered HB COMBINED				m/t									m/t	0.0371
		m/s	p=.0275		p=.0511			p=.0604		m/s	0.0014	0.0336	none	0.0276	none	m/s	none	none	none	none	none	m/s										m/y									m/y	0.0371		0.0719
		m/t								m/t	0.0551					m/t						m/t	0.0277									s/t									s/t
		m/y	p= 0.0064		p=.0057	p= .0909				m/y	0.0873	0.0068		0.0064		m/y						m/y	0.0587									s/y									s/y
		s/t								s/t						s/t						s/t										t/y									t/y
		s/y								s/y						s/y						s/y
		t/y			p= .0835					t/y						t/y						t/y
																																Significance of pairwise differences
																																	highly significant
		Significance of pairwise differences																															very significant
			highly significant																														significant
			very significant																														borderline
			significant
			borderline
